# Systemic circulating microRNA landscape in Lynch syndrome

**DOI:** 10.1101/2022.03.10.483718

**Authors:** Tero Sievänen, Tia-Marje Korhonen, Tiina Jokela, Maarit Ahtiainen, Laura Lahtinen, Teijo Kuopio, Anna Lepistö, Elina Sillanpää, Jukka-Pekka Mecklin, Toni T. Seppälä, Eija K. Laakkonen

**Affiliations:** Gerontology Research Center and Faculty of Sport and Health Sciences, University of Jyväskylä, Jyväskylä, Finland; Department of Education and Research, Central Finland Health Care District, Jyväskylä, Finland; Department of Pathology, Central Finland Health Care District, Jyväskylä, Finland; Department of Biological and Environmental Science, University of Jyväskylä, Jyväskylä, Finland; Department of Surgery, Abdominal Center, Helsinki University Hospital, Helsinki, Finland; Institute for Molecular Medicine Finland, University of Helsinki, Helsinki, Finland; Department of Surgery, Central Finland Health Care District, Jyväskylä, Finland; Faculty of Sport and Health Sciences, University of Jyväskylä, Jyväskylä, Finland; Applied Tumor Genomics Research Program, University of Helsinki, Helsinki, Finland

**Author notes:** **Corresponding author:** Eija K. Laakkonen, University of Jyväskylä, P.O. Box 35 (VIV), 40014, Jyväskylä, Finland. Equal contribution (Toni T. Seppälä, Eija K. Laakkonen).

**Keywords:** Hereditary cancer, Lynch syndrome, microRNA, mismatch-repair, next generation sequencing

## Abstract

MicroRNAs (miRs) are non-coding RNA-molecules that regulate gene expression. Global circulating miR (c-miR) expression patterns (c-miRnome) change with carcinogenesis in various sporadic cancers. Therefore, aberrantly expressed c-miRs could have diagnostic, predictive and prognostic potential in molecular profiling of cancers. c-miR functions in carriers of inherited pathogenic mismatch-repair gene variants (*path_MMR*), also known as Lynch syndrome (LS), have remained understudied. LS cohort provides an ideal population for biomarker mining due to increased lifelong cancer risk and excessive cancer occurrence. Using high-throughput sequencing and bioinformatic approaches, we conducted an exploratory analysis to characterize systemic c-miRnomes of *path_MMR* carriers. Our discovery cohort included 81 healthy *path_MMR* carriers and 37 non-LS controls. Our analysis also included cancer cohort comprised of 13 *path_MMR* carriers with varying cancers and 24 sporadic rectal cancer patients. We showed for the first time that c-miRnome can discern healthy *path_MMR* carriers from non-LS controls but does not distinguish healthy *path_MMR* carriers from cancer patients with or without *path_MMR*. Our c-miR expression analysis combined with *in silico* tools suggest ongoing alterations of biological pathways shared in LS and sporadic carcinogenesis. We observed that these alterations can produce a c-miR signature which can be used to track oncogenic stress in cancer-free *path_MMR* carriers. Thus, c-miRs hold potential in monitoring which cancer patients would require more intensive surveillance or clinical management.

**Significance:** C-miRnome can discern between healthy persons with or without *path_MMR* but does not distinguish healthy *path_MMR* carriers from cancer patients with or without *path_MMR*, indicating an ongoing alteration of biological pathways that can be used to track oncogenic stress at cancer-free state.
