## Supplementary file 6 for "Systemic circulating microRNA landscape in Lynch syndrome"

### Sheet: mirWalk_output
Name	Hits	Pop Hits	List Total	Pop Total	Pvalue	FDR	Genes
hsa01521_EGFR_tyrosine_kinase_inhibitor_resistance	14	79	248	8019	0.0	0.0	NF1;IGF1;BCL2;IGF1R;BCL2L1;BCL2L11;AKT3;PIK3R1;FGF2;STAT3;KRAS;NRAS;PDGFB;PIK3CA
hsa01522_Endocrine_resistance	15	98	248	8019	0.0	0.0	ESR1;CDKN1A;IGF1;BCL2;IGF1R;AKT3;PIK3R1;E2F3;MAPK10;KRAS;CARM1;NRAS;E2F2;PIK3CA;CCND1
hsa04014_Ras_signaling_pathway	22	232	248	8019	0.0	0.0	KIT;NF1;IGF1;IGF1R;RAP1B;CDC42;ABL2;ETS1;BCL2L1;AKT3;PIK3R1;RAB5B;SHOC2;CSF1R;MAPK10;TIAM1;FGF2;KRAS;NRAS;PDGFB;PIK3CA;GNB4
hsa04068_FoxO_signaling_pathway	17	131	248	8019	0.0	0.0	CDKN1A;IGF1;IGF1R;SGK3;TGFBR1;BCL2L11;AKT3;PIK3R1;PLK2;MAPK10;GABARAPL1;STAT3;KRAS;FOXO1;NRAS;PIK3CA;CCND1
hsa04115_p53_signaling_pathway	14	72	248	8019	0.0	0.0	CDKN1A;IGF1;BCL2;RRM2;CHEK1;BBC3;CDK6;BCL2L1;MDM4;CCNE1;SESN3;ZMAT3;THBS1;CCND1
hsa04140_Autophagy	16	137	248	8019	0.0	0.0	TSC1;BCL2;IGF1R;WIPI2;ATG9A;BCL2L1;AKT3;PIK3R1;ZFYVE1;MAPK10;GABARAPL1;KRAS;NRAS;TRAF6;PIK3CA;SMCR8
hsa04151_PI3K-Akt_signaling_pathway	29	354	248	8019	0.0	0.0	ITGB3;KIT;TSC1;CDKN1A;IGF1;BCL2;IGF1R;SGK3;ERBB4;CDK6;PPP2R2A;BCL2L1;BCL2L11;AKT3;CCNE1;PIK3R1;CREB3L2;CSF1R;PHLPP2;CREB1;FGF2;KRAS;LAMC1;NRAS;PDGFB;THBS1;PIK3CA;GNB4;CCND1
hsa04152_AMPK_signaling_pathway	16	120	248	8019	0.0	0.0	TSC1;IGF1;IGF1R;CAB39;PPP2R2A;AKT3;PIK3R1;CREB3L2;TBC1D1;CREB1;PPARGC1A;ADIPOR2;FOXO1;SCD;PIK3CA;CCND1
hsa04211_Longevity_regulating_pathway	15	89	248	8019	0.0	0.0	TSC1;IGF1;IGF1R;AKT3;PIK3R1;CREB3L2;SESN3;CREB1;PPARGC1A;KRAS;ADIPOR2;FOXO1;NRAS;PIK3CA;APPL1
hsa04218_Cellular_senescence	21	160	248	8019	0.0	0.0	TSC1;CDKN1A;SMAD2;HIPK2;CHEK1;TGFBR1;ETS1;CDK6;AKT3;CCNE1;PIK3R1;E2F3;ZFP36L1;MAP2K3;KRAS;CDC25A;FOXO1;NRAS;E2F2;PIK3CA;CCND1
hsa04550_Signaling_pathways_regulating_pluripotency_of_stem_cells	16	142	248	8019	0.0	0.0	IGF1;IGF1R;SMAD2;LIFR;SMARCAD1;BMPR2;AKT3;PIK3R1;ACVR2A;PCGF3;FGF2;STAT3;KRAS;NRAS;DVL3;PIK3CA
hsa04914_Progesterone-mediated_oocyte_maturation	15	99	248	8019	0.0	0.0	IGF1;IGF1R;CDC27;CPEB2;CPEB3;AKT3;PIK3R1;CPEB4;MAPK10;AURKA;KRAS;CDC25A;RPS6KA3;PIK3CA;GNAI3
hsa04917_Prolactin_signaling_pathway	12	70	248	8019	0.0	0.0	ESR1;AKT3;PIK3R1;MAPK10;STAT3;KRAS;NRAS;SOCS1;SOCS6;PIK3CA;SOCS5;CCND1
hsa04933_AGE-RAGE_signaling_pathway_in_diabetic_complications	14	100	248	8019	0.0	0.0	BCL2;SMAD2;CDC42;TGFBR1;EDN1;AKT3;PIK3R1;MAPK10;STAT3;KRAS;FOXO1;NRAS;PIK3CA;CCND1
hsa05161_Hepatitis_B	18	162	248	8019	0.0	0.0	CDKN1A;BCL2;TGFBR1;DDX3X;AKT3;CCNE1;PIK3R1;E2F3;CREB3L2;MAP2K3;MAPK10;CREB1;STAT3;KRAS;NRAS;E2F2;TRAF6;PIK3CA
hsa05200_Pathways_in_cancer	41	531	248	8019	0.0	0.0	ESR1;KIT;CDKN1A;IGF1;BCL2;IGF1R;SMAD2;CDC42;BBC3;TGFBR1;ETS1;CDK6;EDN1;BCL2L1;RUNX1T1;CUL2;BCL2L11;AKT3;CCNE1;PIK3R1;E2F3;MAX;CSF1R;MAPK10;RPS6KA5;IL13;FGF2;STAT3;KRAS;FOXO1;LAMC1;NRAS;PDGFB;E2F2;DVL3;TRAF6;PIK3CA;GNAI3;APPL1;GNB4;CCND1
hsa05202_Transcriptional_misregulation_in_cancer	19	186	248	8019	0.0	0.0	CDKN1A;IGF1;IGF1R;PBX3;AFF1;BCL2L1;RUNX1T1;CCNT1;CCNT2;MAX;BCL11B;CSF1R;HMGA2;ELK4;FOXO1;H3-3B;NR4A3;HOXA10;PER2
hsa05206_MicroRNAs_in_cancer	30	310	248	8019	0.0	0.0	CYP1B1;ITGB3;CDKN1A;BCL2;BMF;TRIM71;CDK6;STMN1;IGF2BP1;DICER1;BCL2L2;BMPR2;BCL2L11;MDM4;CCNE1;PIK3R1;E2F3;RDX;HMGA2;RPS6KA5;STAT3;KRAS;CDC25A;NRAS;PDGFB;THBS1;SOCS1;E2F2;PIK3CA;CCND1
hsa05210_Colorectal_cancer	14	86	248	8019	0.0	0.0	CDKN1A;BCL2;SMAD2;BBC3;TGFBR1;BCL2L11;AKT3;PIK3R1;MAPK10;KRAS;NRAS;PIK3CA;APPL1;CCND1
hsa05211_Renal_cell_carcinoma	11	69	248	8019	0.0	0.0	CDKN1A;RAP1B;CDC42;ETS1;CUL2;AKT3;PIK3R1;KRAS;NRAS;PDGFB;PIK3CA
hsa05212_Pancreatic_cancer	15	76	248	8019	0.0	0.0	CDKN1A;SMAD2;CDC42;TGFBR1;CDK6;BCL2L1;AKT3;PIK3R1;E2F3;MAPK10;STAT3;KRAS;E2F2;PIK3CA;CCND1
hsa05214_Glioma	13	75	248	8019	0.0	0.0	CDKN1A;IGF1;IGF1R;CDK6;AKT3;PIK3R1;E2F3;KRAS;NRAS;PDGFB;E2F2;PIK3CA;CCND1
hsa05215_Prostate_cancer	17	97	248	8019	0.0	0.0	CDKN1A;IGF1;BCL2;IGF1R;AKT3;CCNE1;PIK3R1;E2F3;CREB3L2;CREB1;KRAS;FOXO1;NRAS;PDGFB;E2F2;PIK3CA;CCND1
hsa05218_Melanoma	14	72	248	8019	0.0	0.0	CDKN1A;IGF1;IGF1R;CDK6;AKT3;PIK3R1;E2F3;FGF2;KRAS;NRAS;PDGFB;E2F2;PIK3CA;CCND1
hsa05220_Chronic_myeloid_leukemia	12	76	248	8019	0.0	0.0	CDKN1A;TGFBR1;CDK6;BCL2L1;AKT3;PIK3R1;E2F3;KRAS;NRAS;E2F2;PIK3CA;CCND1
hsa05221_Acute_myeloid_leukemia	11	67	248	8019	0.0	0.0	KIT;RUNX1T1;AKT3;PIK3R1;CSF1R;STAT3;KRAS;NRAS;PIK3CA;PER2;CCND1
hsa05222_Small_cell_lung_cancer	14	92	248	8019	0.0	0.0	CDKN1A;BCL2;CDK6;BCL2L1;AKT3;CCNE1;PIK3R1;E2F3;MAX;LAMC1;E2F2;TRAF6;PIK3CA;CCND1
hsa05223_Non-small_cell_lung_cancer	11	66	248	8019	0.0	0.0	CDKN1A;CDK6;AKT3;PIK3R1;E2F3;STAT3;KRAS;NRAS;E2F2;PIK3CA;CCND1
hsa05224_Breast_cancer	16	147	248	8019	0.0	0.0	ESR1;KIT;CDKN1A;IGF1;IGF1R;CDK6;AKT3;PIK3R1;E2F3;FGF2;KRAS;NRAS;E2F2;DVL3;PIK3CA;CCND1
hsa04010_MAPK_signaling_pathway	24	295	248	8019	0.0001	0.0004	KIT;NF1;IGF1;IGF1R;RAP1B;CDC42;ERBB4;TGFBR1;STMN1;AKT3;MAX;CSF1R;MAP2K3;MAPK10;RPS6KA5;FGF2;KRAS;ELK4;NRAS;PDGFB;RPS6KA3;TRAF6;MKNK2;TAOK1
hsa05166_Human_T-cell_leukemia_virus_1_infection	20	219	248	8019	0.0001	0.0004	CDKN1A;SMAD2;CDC27;CHEK1;TGFBR1;ETS1;BCL2L1;AKT3;CCNE1;PIK3R1;E2F3;CREB3L2;MAPK10;CREB1;KRAS;ELK4;NRAS;E2F2;PIK3CA;CCND1
hsa05205_Proteoglycans_in_cancer	19	204	248	8019	0.0001	0.0004	ESR1;ITGB3;CDKN1A;IGF1;IGF1R;SMAD2;CDC42;ERBB4;AKT3;PIK3R1;RDX;TIAM1;FGF2;STAT3;KRAS;NRAS;THBS1;PIK3CA;CCND1
hsa05219_Bladder_cancer	8	41	248	8019	0.0001	0.0004	CDKN1A;E2F3;RPS6KA5;KRAS;NRAS;THBS1;E2F2;CCND1
hsa05225_Hepatocellular_carcinoma	17	168	248	8019	0.0001	0.0004	CDKN1A;IGF1R;SMAD2;TGFBR1;CDK6;BCL2L1;AKT3;PIK3R1;E2F3;ARID1B;KRAS;NRAS;E2F2;DVL3;ARID1A;PIK3CA;CCND1
hsa04071_Sphingolipid_signaling_pathway	13	119	248	8019	0.0002	0.0007	BCL2;ACER2;NSMAF;PPP2R2A;AKT3;PIK3R1;SPTLC1;MAPK10;SPTLC3;KRAS;NRAS;PIK3CA;GNAI3
hsa04722_Neurotrophin_signaling_pathway	13	119	248	8019	0.0002	0.0007	BCL2;RAP1B;CDC42;ARHGDIA;AKT3;PIK3R1;MAPK10;RPS6KA5;KRAS;NRAS;RPS6KA3;TRAF6;PIK3CA
hsa04935_Growth_hormone_synthesis,_secretion_and_action	13	119	248	8019	0.0002	0.0007	IGF1;AKT3;PIK3R1;CREB3L2;MAP2K3;MAPK10;CREB1;STAT3;KRAS;NRAS;SOCS1;PIK3CA;GNAI3
hsa05167_Kaposi_sarcoma-associated_herpesvirus_infection	17	186	248	8019	0.0002	0.0007	CDKN1A;CDK6;AKT3;PIK3R1;E2F3;MAPK10;CREB1;FGF2;GABARAPL1;STAT3;KRAS;NRAS;PDGFB;E2F2;PIK3CA;GNB4;CCND1
hsa05226_Gastric_cancer	15	149	248	8019	0.0002	0.0007	CDKN1A;BCL2;SMAD2;TGFBR1;AKT3;CCNE1;PIK3R1;E2F3;FGF2;KRAS;NRAS;E2F2;DVL3;PIK3CA;CCND1
hsa04015_Rap1_signaling_pathway	18	210	248	8019	0.0003	0.001	ITGB3;KIT;IGF1;IGF1R;RAP1B;CDC42;AKT3;PIK3R1;CSF1R;MAP2K3;TIAM1;FGF2;KRAS;NRAS;PDGFB;THBS1;PIK3CA;GNAI3
hsa04926_Relaxin_signaling_pathway	13	129	248	8019	0.0005	0.0017	SMAD2;TGFBR1;EDN1;AKT3;PIK3R1;CREB3L2;MAPK10;CREB1;KRAS;NRAS;PIK3CA;GNAI3;GNB4
hsa05162_Measles	13	138	248	8019	0.0008	0.0026	BCL2;BBC3;CDK6;BCL2L1;AKT3;CCNE1;PIK3R1;MAPK10;STAT3;TRAF6;PIK3CA;RAB9B;CCND1
hsa04910_Insulin_signaling_pathway	13	139	248	8019	0.0009	0.0029	TSC1;PHKA1;AKT3;PIK3R1;MAPK10;PRKAR2A;PPARGC1A;KRAS;FOXO1;NRAS;SOCS1;PIK3CA;MKNK2
hsa04110_Cell_cycle	12	124	248	8019	0.001	0.0031	CDKN1A;SMAD2;CDC27;CHEK1;WEE1;CDK6;CCNE1;E2F3;SMC1A;CDC25A;E2F2;CCND1
hsa05131_Shigellosis	18	236	248	8019	0.001	0.0031	GJA1;BCL2;ARF1;UBE2V1;WIPI2;CDC42;BCL2L1;AKT3;PIK3R1;ARPC5;MAPK10;ACTN4;RPS6KA5;GABARAPL1;FOXO1;TRAF6;H3-3B;PIK3CA
hsa04630_JAK-STAT_signaling_pathway	14	162	248	8019	0.0011	0.0033	CDKN1A;BCL2;LIFR;BCL2L1;AKT3;PIK3R1;IL13;STAT3;PDGFB;SOCS1;SOCS6;PIK3CA;SOCS5;CCND1
hsa04931_Insulin_resistance	11	108	248	8019	0.0011	0.0033	AKT3;PIK3R1;CREB3L2;MAPK10;CREB1;PPARGC1A;STAT3;FOXO1;RPS6KA3;PIK3CA;OGT
hsa04066_HIF-1_signaling_pathway	11	109	248	8019	0.0012	0.0034	CDKN1A;IGF1;BCL2;IGF1R;EDN1;CUL2;AKT3;PIK3R1;STAT3;PIK3CA;MKNK2
hsa05169_Epstein-Barr_virus_infection	16	201	248	8019	0.0012	0.0034	CDKN1A;BCL2;CDK6;BCL2L11;AKT3;CCNE1;PIK3R1;E2F3;MAP2K3;MAPK10;STAT3;PSMD7;E2F2;TRAF6;PIK3CA;CCND1
hsa04213_Longevity_regulating_pathway	8	62	248	8019	0.0013	0.0036	IGF1;IGF1R;AKT3;PIK3R1;KRAS;FOXO1;NRAS;PIK3CA
hsa04668_TNF_signaling_pathway	11	112	248	8019	0.0014	0.0036	EDN1;AKT3;PIK3R1;CREB3L2;MAP2K3;MAPK10;CREB1;RPS6KA5;BCL3;PIK3CA;DAB2IP
hsa04725_Cholinergic_synapse	11	112	248	8019	0.0014	0.0036	BCL2;KCNJ2;AKT3;PIK3R1;CREB3L2;CREB1;KRAS;NRAS;PIK3CA;GNAI3;GNB4
hsa05145_Toxoplasmosis	11	112	248	8019	0.0014	0.0036	BCL2;BCL2L1;AKT3;MAP2K3;MAPK10;STAT3;LAMC1;SOCS1;TRAF6;PPIF;GNAI3
hsa05163_Human_cytomegalovirus_infection	17	225	248	8019	0.0014	0.0036	ITGB3;TSC1;CDKN1A;CDK6;AKT3;PIK3R1;E2F3;CREB3L2;CREB1;STAT3;KRAS;NRAS;E2F2;PIK3CA;GNAI3;GNB4;CCND1
hsa04150_mTOR_signaling_pathway	13	155	248	8019	0.0021	0.0052	TSC1;IGF1;IGF1R;FNIP1;CAB39;AKT3;PIK3R1;LPIN1;KRAS;NRAS;DVL3;RPS6KA3;PIK3CA
hsa05160_Hepatitis_C	13	155	248	8019	0.0021	0.0052	CDKN1A;CDK6;PPP2R2A;AKT3;PIK3R1;E2F3;STAT3;KRAS;NRAS;E2F2;TRAF6;PIK3CA;CCND1
hsa04664_Fc_epsilon_RI_signaling_pathway	8	68	248	8019	0.0022	0.0053	AKT3;PIK3R1;MAP2K3;MAPK10;IL13;KRAS;NRAS;PIK3CA
hsa04919_Thyroid_hormone_signaling_pathway	11	119	248	8019	0.0022	0.0053	ESR1;ITGB3;AKT3;PIK3R1;KRAS;ATP2A2;FOXO1;NRAS;MED14;PIK3CA;CCND1
hsa04012_ErbB_signaling_pathway	9	85	248	8019	0.0023	0.0054	CDKN1A;ERBB4;ABL2;AKT3;PIK3R1;MAPK10;KRAS;NRAS;PIK3CA
hsa05418_Fluid_shear_stress_and_atherosclerosis	12	139	248	8019	0.0024	0.0056	ITGB3;BCL2;SUMO2;EDN1;BMPR2;AKT3;PIK3R1;ACVR2A;MAPK10;CDH5;PDGFB;PIK3CA
hsa04510_Focal_adhesion	15	199	248	8019	0.0027	0.0062	ITGB3;IGF1;BCL2;IGF1R;RAP1B;CDC42;AKT3;PIK3R1;MAPK10;ACTN4;LAMC1;PDGFB;THBS1;PIK3CA;CCND1
hsa05203_Viral_carcinogenesis	15	201	248	8019	0.0029	0.0065	CDKN1A;CDC42;CHEK1;CDK6;DDX3X;CCNE1;PIK3R1;CREB3L2;CREB1;ACTN4;STAT3;KRAS;NRAS;PIK3CA;CCND1
hsa01524_Platinum_drug_resistance	8	73	248	8019	0.0033	0.0073	ATP7A;CDKN1A;BCL2;BBC3;BCL2L1;AKT3;PIK3R1;PIK3CA
hsa05213_Endometrial_cancer	7	58	248	8019	0.0035	0.0076	CDKN1A;AKT3;PIK3R1;KRAS;NRAS;PIK3CA;CCND1
hsa04114_Oocyte_meiosis	11	128	248	8019	0.0037	0.0079	IGF1;IGF1R;CDC27;CPEB2;CPEB3;CCNE1;SMC1A;SLK;CPEB4;AURKA;RPS6KA3
hsa04144_Endocytosis	17	249	248	8019	0.0038	0.008	IGF1R;SMAD2;ARF1;SH3KBP1;CDC42;ZFYVE16;TGFBR1;SMURF1;CAPZB;RAB5B;ARPC5;RAB11FIP4;KIF5B;TRAF6;ZFYVE9;CAPZA2;ARFGEF1
hsa04710_Circadian_rhythm	5	31	248	8019	0.0044	0.0091	CRY2;CLOCK;CREB1;RORA;PER2
hsa05170_Human_immunodeficiency_virus_1_infection	15	212	248	8019	0.0046	0.0094	BCL2;CHEK1;WEE1;BCL2L1;AKT3;PIK3R1;AP1S1;MAP2K3;MAPK10;KRAS;NRAS;TRAF6;PIK3CA;GNAI3;GNB4
hsa04215_Apoptosis	5	32	248	8019	0.005	0.0101	BCL2;BBC3;BCL2L1;BCL2L11;MAPK10
hsa05017_Spinocerebellar_ataxia	9	98	248	8019	0.0055	0.0109	ATXN1;WIPI2;ATXN1L;AKT3;PIK3R1;MAPK10;ATP2A2;RORA;PIK3CA
hsa04210_Apoptosis	11	136	248	8019	0.0056	0.011	BCL2;BBC3;BCL2L1;BCL2L11;AKT3;PIK3R1;MAPK10;KRAS;NRAS;PIK3CA;DAB2IP
hsa04371_Apelin_signaling_pathway	11	137	248	8019	0.0059	0.0114	SMAD2;SLC8A1;TGFBR1;AKT3;PPARGC1A;GABARAPL1;KRAS;NRAS;GNAI3;GNB4;CCND1
hsa05165_Human_papillomavirus_infection	20	330	248	8019	0.0063	0.012	ITGB3;TSC1;CDKN1A;CDC42;LFNG;CDK6;PPP2R2A;AKT3;CCNE1;PIK3R1;CREB3L2;CREB1;KRAS;FOXO1;LAMC1;NRAS;THBS1;DVL3;PIK3CA;CCND1
hsa05142_Chagas_disease_(American_trypanosomiasis)	9	102	248	8019	0.0069	0.013	SMAD2;TGFBR1;PPP2R2A;AKT3;PIK3R1;MAPK10;TRAF6;PIK3CA;GNAI3
hsa05235_PD-L1_expression_and_PD-1_checkpoint_pathway_in_cancer	8	89	248	8019	0.0095	0.0176	AKT3;PIK3R1;MAP2K3;STAT3;KRAS;NRAS;TRAF6;PIK3CA
hsa04380_Osteoclast_differentiation	10	128	248	8019	0.0099	0.0181	ITGB3;TGFBR1;AKT3;PIK3R1;CSF1R;MAPK10;CREB1;SOCS1;TRAF6;PIK3CA
hsa04350_TGF-beta_signaling_pathway	8	94	248	8019	0.0127	0.0229	SMAD2;ZFYVE16;TGFBR1;SMURF1;BMPR2;ACVR2A;THBS1;ZFYVE9
hsa04934_Cushing_syndrome	11	155	248	8019	0.0132	0.0235	CDKN1A;RAP1B;CDK6;CCNE1;E2F3;CREB3L2;CREB1;E2F2;DVL3;GNAI3;CCND1
hsa04370_VEGF_signaling_pathway	6	59	248	8019	0.0139	0.0245	CDC42;AKT3;PIK3R1;KRAS;NRAS;PIK3CA
hsa04915_Estrogen_signaling_pathway	10	138	248	8019	0.0155	0.0269	ESR1;BCL2;AKT3;PIK3R1;CREB3L2;CREB1;KRAS;NRAS;PIK3CA;GNAI3
hsa05231_Choline_metabolism_in_cancer	8	98	248	8019	0.0157	0.0269	TSC1;AKT3;PIK3R1;MAPK10;KRAS;NRAS;PDGFB;PIK3CA
hsa04962_Vasopressin-regulated_water_reabsorption	5	44	248	8019	0.0161	0.0273	ARHGDIA;RAB5B;CREB3L2;CREB1;DYNLL2
hsa04916_Melanogenesis	8	101	248	8019	0.0182	0.0305	KIT;EDN1;CREB3L2;CREB1;KRAS;NRAS;DVL3;GNAI3
hsa04141_Protein_processing_in_endoplasmic_reticulum	11	166	248	8019	0.0202	0.0334	BCL2;DNAJB12;RAD23B;SEC24A;YOD1;TRAM1;MAPK10;EDEM3;ERO1A;UGGT1;STT3B
hsa04062_Chemokine_signaling_pathway	12	189	248	8019	0.0209	0.0338	RAP1B;CDC42;AKT3;PIK3R1;CCR7;TIAM1;STAT3;KRAS;NRAS;PIK3CA;GNAI3;GNB4
hsa04137_Mitophagy	6	65	248	8019	0.0207	0.0338	ATG9A;BCL2L1;MAPK10;GABARAPL1;KRAS;NRAS
hsa05230_Central_carbon_metabolism_in_cancer	6	69	248	8019	0.0263	0.042	KIT;AKT3;PIK3R1;KRAS;NRAS;PIK3CA
hsa04728_Dopaminergic_synapse	9	132	248	8019	0.0287	0.0453	PPP2R2A;AKT3;CREB3L2;CLOCK;MAPK10;CREB1;KIF5B;GNAI3;GNB4
hsa04120_Ubiquitin_mediated_proteolysis	9	136	248	8019	0.0334	0.052	TRIM32;CDC27;CUL2;SMURF1;UBE4A;TRIP12;SOCS1;CDC34;TRAF6
hsa04360_Axon_guidance	11	181	248	8019	0.0337	0.052	CDC42;SEMA6D;BMPR2;PIK3R1;RGS3;EPHA4;KRAS;NRAS;PIK3CA;GNAI3;SEMA4C
hsa05135_Yersinia_infection	8	120	248	8019	0.0417	0.0637	CDC42;AKT3;PIK3R1;MAP2K3;MAPK10;RPS6KA3;TRAF6;PIK3CA
hsa04810_Regulation_of_actin_cytoskeleton	12	213	248	8019	0.0435	0.0657	ITGB3;CDC42;PIK3R1;RDX;ARPC5;ACTN4;TIAM1;FGF2;KRAS;NRAS;PDGFB;PIK3CA
hsa05132_Salmonella_infection	12	214	248	8019	0.0448	0.067	BCL2;ARF1;CDC42;AKT3;ARHGEF26;RAB5B;ARPC5;MAP2K3;MAPK10;TRAF6;RAB9B;DYNLL2
hsa04730_Long-term_depression	5	60	248	8019	0.0469	0.0694	IGF1;IGF1R;KRAS;NRAS;GNAI3
hsa04072_Phospholipase_D_signaling_pathway	9	148	248	8019	0.0507	0.0736	KIT;TSC1;ARF1;AKT3;PIK3R1;KRAS;NRAS;PDGFB;PIK3CA
hsa04261_Adrenergic_signaling_in_cardiomyocytes	9	149	248	8019	0.0524	0.0736	BCL2;SLC8A1;PPP2R2A;AKT3;CREB3L2;CREB1;RPS6KA5;ATP2A2;GNAI3
hsa04625_C-type_lectin_receptor_signaling_pathway	7	104	248	8019	0.0523	0.0736	AKT3;PIK3R1;MAPK10;KRAS;NRAS;BCL3;PIK3CA
hsa04660_T_cell_receptor_signaling_pathway	7	104	248	8019	0.0523	0.0736	CDC42;AKT3;PIK3R1;MAPK10;KRAS;NRAS;PIK3CA
hsa04932_Non-alcoholic_fatty_liver_disease_(NAFLD)	9	149	248	8019	0.0524	0.0736	CDC42;BCL2L11;AKT3;PIK3R1;SDHD;MAPK10;ADIPOR2;UQCRFS1;PIK3CA
hsa04922_Glucagon_signaling_pathway	7	106	248	8019	0.0565	0.0785	PHKA1;AKT3;CREB3L2;CREB1;PPARGC1A;FOXO1;SIK1
hsa04929_GnRH_secretion	5	64	248	8019	0.0579	0.0797	AKT3;PIK3R1;KRAS;NRAS;PIK3CA
hsa04390_Hippo_signaling_pathway	9	157	248	8019	0.067	0.0913	NF2;SMAD2;BBC3;YAP1;TGFBR1;PPP2R2A;BMPR2;DVL3;CCND1
hsa04714_Thermogenesis	12	231	248	8019	0.0689	0.093	TSC1;CREB3L2;SDHD;MAP2K3;CREB1;PPARGC1A;ARID1B;KRAS;NRAS;RPS6KA3;UQCRFS1;ARID1A
hsa04670_Leukocyte_transendothelial_migration	7	112	248	8019	0.0703	0.094	RAP1B;CDC42;PIK3R1;ACTN4;CDH5;PIK3CA;GNAI3
hsa04920_Adipocytokine_signaling_pathway	5	69	248	8019	0.0735	0.0973	AKT3;MAPK10;PPARGC1A;STAT3;ADIPOR2
hsa04520_Adherens_junction	5	71	248	8019	0.0803	0.1053	IGF1R;CDC42;PTPRJ;TGFBR1;ACTN4
hsa04024_cAMP_signaling_pathway	11	216	248	8019	0.0869	0.1126	RAP1B;EDN1;AKT3;PIK3R1;CREB3L2;MAPK10;CREB1;TIAM1;ATP2A2;PIK3CA;GNAI3
hsa05100_Bacterial_invasion_of_epithelial_cells	5	73	248	8019	0.0875	0.1126	CDC42;PIK3R1;ARHGEF26;ARPC5;PIK3CA
hsa04530_Tight_junction	9	169	248	8019	0.0932	0.1189	NF2;CDC42;PPP2R2A;RDX;AMOTL1;MAPK10;ACTN4;TIAM1;CCND1
hsa00564_Glycerophospholipid_metabolism	6	98	248	8019	0.096	0.1213	ETNK1;LPIN1;PISD;GPAT4;CDS2;LPCAT1
hsa05412_Arrhythmogenic_right_ventricular_cardiomyopathy_(ARVC)	5	77	248	8019	0.1027	0.1286	GJA1;ITGB3;SLC8A1;ATP2A2;DSC2
hsa03018_RNA_degradation	5	79	248	8019	0.1108	0.1375	TENT4B;EDC3;TENT4A;DDX6;BTG2
hsa04620_Toll-like_receptor_signaling_pathway	6	104	248	8019	0.1169	0.1438	AKT3;PIK3R1;MAP2K3;MAPK10;TRAF6;PIK3CA
hsa04662_B_cell_receptor_signaling_pathway	5	82	248	8019	0.1234	0.1505	AKT3;PIK3R1;KRAS;NRAS;PIK3CA
hsa04540_Gap_junction	5	88	248	8019	0.1506	0.182	GJA1;KRAS;NRAS;PDGFB;GNAI3
hsa04727_GABAergic_synapse	5	89	248	8019	0.1554	0.1862	SLC12A5;GABARAPL1;GNAI3;TRAK2;GNB4
hsa05410_Hypertrophic_cardiomyopathy_(HCM)	5	90	248	8019	0.1602	0.1903	ITGB3;IGF1;SLC8A1;EDN1;ATP2A2
hsa04666_Fc_gamma_R-mediated_phagocytosis	5	93	248	8019	0.175	0.2044	CDC42;AKT3;PIK3R1;ARPC5;PIK3CA
hsa04912_GnRH_signaling_pathway	5	93	248	8019	0.175	0.2044	CDC42;MAP2K3;MAPK10;KRAS;NRAS
hsa04713_Circadian_entrainment	5	97	248	8019	0.1955	0.2265	CREB1;RPS6KA5;GNAI3;GNB4;PER2
hsa04611_Platelet_activation	6	124	248	8019	0.2005	0.2303	ITGB3;RAP1B;AKT3;PIK3R1;PIK3CA;GNAI3
hsa04070_Phosphatidylinositol_signaling_system	5	99	248	8019	0.206	0.2347	PIP4P1;SYNJ1;PIK3R1;CDS2;PIK3CA
hsa04750_Inflammatory_mediator_regulation_of_TRP_channels	5	100	248	8019	0.2114	0.2389	IGF1;PIK3R1;MAP2K3;MAPK10;PIK3CA
hsa05016_Huntington_disease	11	264	248	8019	0.2133	0.2391	WIPI2;BBC3;CREB3L2;SDHD;MAPK10;CREB1;PPARGC1A;KIF5B;POLR2D;PPIF;UQCRFS1
hsa05146_Amoebiasis	5	102	248	8019	0.2222	0.2471	PIK3R1;RAB5B;ACTN4;LAMC1;PIK3CA
hsa05034_Alcoholism	8	184	248	8019	0.226	0.2493	CREB3L2;CREB1;KRAS;NRAS;HAT1;H3-3B;GNAI3;GNB4
hsa04928_Parathyroid_hormone_synthesis,_secretion_and_action	5	106	248	8019	0.2442	0.2673	CDKN1A;BCL2;CREB3L2;CREB1;GNAI3
hsa04659_Th17_cell_differentiation	5	107	248	8019	0.2498	0.2713	SMAD2;TGFBR1;MAPK10;STAT3;RORA
hsa04022_cGMP-PKG_signaling_pathway	7	167	248	8019	0.2732	0.2944	SLC8A1;AKT3;CREB3L2;CREB1;ATP2A2;PPIF;GNAI3
hsa04921_Oxytocin_signaling_pathway	6	153	248	8019	0.3468	0.3708	CDKN1A;KCNJ2;KRAS;NRAS;GNAI3;CCND1
hsa04310_Wnt_signaling_pathway	6	160	248	8019	0.3839	0.4073	ROR1;ZNRF3;MAPK10;TBL1XR1;DVL3;CCND1
hsa03013_RNA_transport	6	179	248	8019	0.4837	0.5094	SUMO2;EIF4G2;FMR1;RANBP2;NUP50;NUP43
hsa05152_Tuberculosis	6	180	248	8019	0.4889	0.511	BCL2;AKT3;RAB5B;MAPK10;CREB1;TRAF6
hsa04621_NOD-like_receptor_signaling_pathway	6	181	248	8019	0.494	0.5124	BCL2;BCL2L1;DHX33;MAPK10;GABARAPL1;TRAF6
hsa05130_Pathogenic_Escherichia_coli_infection	6	202	248	8019	0.5964	0.6141	ARF1;CDC42;SEC24A;ARPC5;MAPK10;TRAF6
hsa04060_Cytokine-cytokine_receptor_interaction	8	294	248	8019	0.6865	0.7016	LIFR;TGFBR1;BMPR2;ACVR2A;CSF1R;CCR7;IL13;TNFSF9
hsa04020_Calcium_signaling_pathway	5	193	248	8019	0.7109	0.7213	ERBB4;SLC8A1;PHKA1;ATP2A2;PPIF
hsa05168_Herpes_simplex_virus_1_infection	11	491	248	8019	0.8837	0.8901	ITGB3;TSC1;BCL2;ZNF566;ZNF200;BCL2L1;POU2F1;AKT3;PIK3R1;TRAF6;PIK3CA
hsa01100_Metabolic_pathways	28	1489	248	8019	0.9966	0.9966	IMPDH1;ACER2;RRM2;ETNK1;ELOVL6;SYNJ1;BCAT1;LPIN1;SDHD;SPTLC1;SUV39H1;NME4;PISD;SPTLC3;GPAT4;B4GALT1;FUT4;UGCG;CDS2;SCD;UQCRFS1;PIK3CA;TRAK2;PANK3;LPCAT1;PANK1;NAT8L;STT3B

### Sheet: KEGG_sig
Name	Hits	Pop Hits	List Total	Pop Total	Pvalue	FDR	Genes
hsa05200_Pathways_in_cancer	41	531	248	8019	0.0	0.0	ESR1;KIT;CDKN1A;IGF1;BCL2;IGF1R;SMAD2;CDC42;BBC3;TGFBR1;ETS1;CDK6;EDN1;BCL2L1;RUNX1T1;CUL2;BCL2L11;AKT3;CCNE1;PIK3R1;E2F3;MAX;CSF1R;MAPK10;RPS6KA5;IL13;FGF2;STAT3;KRAS;FOXO1;LAMC1;NRAS;PDGFB;E2F2;DVL3;TRAF6;PIK3CA;GNAI3;APPL1;GNB4;CCND1
hsa05206_MicroRNAs_in_cancer	30	310	248	8019	0.0	0.0	CYP1B1;ITGB3;CDKN1A;BCL2;BMF;TRIM71;CDK6;STMN1;IGF2BP1;DICER1;BCL2L2;BMPR2;BCL2L11;MDM4;CCNE1;PIK3R1;E2F3;RDX;HMGA2;RPS6KA5;STAT3;KRAS;CDC25A;NRAS;PDGFB;THBS1;SOCS1;E2F2;PIK3CA;CCND1
hsa04151_PI3K-Akt_signaling_pathway	29	354	248	8019	0.0	0.0	ITGB3;KIT;TSC1;CDKN1A;IGF1;BCL2;IGF1R;SGK3;ERBB4;CDK6;PPP2R2A;BCL2L1;BCL2L11;AKT3;CCNE1;PIK3R1;CREB3L2;CSF1R;PHLPP2;CREB1;FGF2;KRAS;LAMC1;NRAS;PDGFB;THBS1;PIK3CA;GNB4;CCND1
hsa04014_Ras_signaling_pathway	22	232	248	8019	0.0	0.0	KIT;NF1;IGF1;IGF1R;RAP1B;CDC42;ABL2;ETS1;BCL2L1;AKT3;PIK3R1;RAB5B;SHOC2;CSF1R;MAPK10;TIAM1;FGF2;KRAS;NRAS;PDGFB;PIK3CA;GNB4
hsa04218_Cellular_senescence	21	160	248	8019	0.0	0.0	TSC1;CDKN1A;SMAD2;HIPK2;CHEK1;TGFBR1;ETS1;CDK6;AKT3;CCNE1;PIK3R1;E2F3;ZFP36L1;MAP2K3;KRAS;CDC25A;FOXO1;NRAS;E2F2;PIK3CA;CCND1
hsa05202_Transcriptional_misregulation_in_cancer	19	186	248	8019	0.0	0.0	CDKN1A;IGF1;IGF1R;PBX3;AFF1;BCL2L1;RUNX1T1;CCNT1;CCNT2;MAX;BCL11B;CSF1R;HMGA2;ELK4;FOXO1;H3-3B;NR4A3;HOXA10;PER2
hsa05161_Hepatitis_B	18	162	248	8019	0.0	0.0	CDKN1A;BCL2;TGFBR1;DDX3X;AKT3;CCNE1;PIK3R1;E2F3;CREB3L2;MAP2K3;MAPK10;CREB1;STAT3;KRAS;NRAS;E2F2;TRAF6;PIK3CA
hsa04068_FoxO_signaling_pathway	17	131	248	8019	0.0	0.0	CDKN1A;IGF1;IGF1R;SGK3;TGFBR1;BCL2L11;AKT3;PIK3R1;PLK2;MAPK10;GABARAPL1;STAT3;KRAS;FOXO1;NRAS;PIK3CA;CCND1
hsa05215_Prostate_cancer	17	97	248	8019	0.0	0.0	CDKN1A;IGF1;BCL2;IGF1R;AKT3;CCNE1;PIK3R1;E2F3;CREB3L2;CREB1;KRAS;FOXO1;NRAS;PDGFB;E2F2;PIK3CA;CCND1
hsa04140_Autophagy	16	137	248	8019	0.0	0.0	TSC1;BCL2;IGF1R;WIPI2;ATG9A;BCL2L1;AKT3;PIK3R1;ZFYVE1;MAPK10;GABARAPL1;KRAS;NRAS;TRAF6;PIK3CA;SMCR8
hsa04152_AMPK_signaling_pathway	16	120	248	8019	0.0	0.0	TSC1;IGF1;IGF1R;CAB39;PPP2R2A;AKT3;PIK3R1;CREB3L2;TBC1D1;CREB1;PPARGC1A;ADIPOR2;FOXO1;SCD;PIK3CA;CCND1
hsa04550_Signaling_pathways_regulating_pluripotency_of_stem_cells	16	142	248	8019	0.0	0.0	IGF1;IGF1R;SMAD2;LIFR;SMARCAD1;BMPR2;AKT3;PIK3R1;ACVR2A;PCGF3;FGF2;STAT3;KRAS;NRAS;DVL3;PIK3CA
hsa05224_Breast_cancer	16	147	248	8019	0.0	0.0	ESR1;KIT;CDKN1A;IGF1;IGF1R;CDK6;AKT3;PIK3R1;E2F3;FGF2;KRAS;NRAS;E2F2;DVL3;PIK3CA;CCND1
hsa01522_Endocrine_resistance	15	98	248	8019	0.0	0.0	ESR1;CDKN1A;IGF1;BCL2;IGF1R;AKT3;PIK3R1;E2F3;MAPK10;KRAS;CARM1;NRAS;E2F2;PIK3CA;CCND1
hsa04211_Longevity_regulating_pathway	15	89	248	8019	0.0	0.0	TSC1;IGF1;IGF1R;AKT3;PIK3R1;CREB3L2;SESN3;CREB1;PPARGC1A;KRAS;ADIPOR2;FOXO1;NRAS;PIK3CA;APPL1
hsa04914_Progesterone-mediated_oocyte_maturation	15	99	248	8019	0.0	0.0	IGF1;IGF1R;CDC27;CPEB2;CPEB3;AKT3;PIK3R1;CPEB4;MAPK10;AURKA;KRAS;CDC25A;RPS6KA3;PIK3CA;GNAI3
hsa05212_Pancreatic_cancer	15	76	248	8019	0.0	0.0	CDKN1A;SMAD2;CDC42;TGFBR1;CDK6;BCL2L1;AKT3;PIK3R1;E2F3;MAPK10;STAT3;KRAS;E2F2;PIK3CA;CCND1
hsa01521_EGFR_tyrosine_kinase_inhibitor_resistance	14	79	248	8019	0.0	0.0	NF1;IGF1;BCL2;IGF1R;BCL2L1;BCL2L11;AKT3;PIK3R1;FGF2;STAT3;KRAS;NRAS;PDGFB;PIK3CA
hsa04115_p53_signaling_pathway	14	72	248	8019	0.0	0.0	CDKN1A;IGF1;BCL2;RRM2;CHEK1;BBC3;CDK6;BCL2L1;MDM4;CCNE1;SESN3;ZMAT3;THBS1;CCND1
hsa04933_AGE-RAGE_signaling_pathway_in_diabetic_complications	14	100	248	8019	0.0	0.0	BCL2;SMAD2;CDC42;TGFBR1;EDN1;AKT3;PIK3R1;MAPK10;STAT3;KRAS;FOXO1;NRAS;PIK3CA;CCND1
hsa05210_Colorectal_cancer	14	86	248	8019	0.0	0.0	CDKN1A;BCL2;SMAD2;BBC3;TGFBR1;BCL2L11;AKT3;PIK3R1;MAPK10;KRAS;NRAS;PIK3CA;APPL1;CCND1
hsa05218_Melanoma	14	72	248	8019	0.0	0.0	CDKN1A;IGF1;IGF1R;CDK6;AKT3;PIK3R1;E2F3;FGF2;KRAS;NRAS;PDGFB;E2F2;PIK3CA;CCND1
hsa05222_Small_cell_lung_cancer	14	92	248	8019	0.0	0.0	CDKN1A;BCL2;CDK6;BCL2L1;AKT3;CCNE1;PIK3R1;E2F3;MAX;LAMC1;E2F2;TRAF6;PIK3CA;CCND1
hsa05214_Glioma	13	75	248	8019	0.0	0.0	CDKN1A;IGF1;IGF1R;CDK6;AKT3;PIK3R1;E2F3;KRAS;NRAS;PDGFB;E2F2;PIK3CA;CCND1
hsa04917_Prolactin_signaling_pathway	12	70	248	8019	0.0	0.0	ESR1;AKT3;PIK3R1;MAPK10;STAT3;KRAS;NRAS;SOCS1;SOCS6;PIK3CA;SOCS5;CCND1
hsa05220_Chronic_myeloid_leukemia	12	76	248	8019	0.0	0.0	CDKN1A;TGFBR1;CDK6;BCL2L1;AKT3;PIK3R1;E2F3;KRAS;NRAS;E2F2;PIK3CA;CCND1
hsa05211_Renal_cell_carcinoma	11	69	248	8019	0.0	0.0	CDKN1A;RAP1B;CDC42;ETS1;CUL2;AKT3;PIK3R1;KRAS;NRAS;PDGFB;PIK3CA
hsa05221_Acute_myeloid_leukemia	11	67	248	8019	0.0	0.0	KIT;RUNX1T1;AKT3;PIK3R1;CSF1R;STAT3;KRAS;NRAS;PIK3CA;PER2;CCND1
hsa05223_Non-small_cell_lung_cancer	11	66	248	8019	0.0	0.0	CDKN1A;CDK6;AKT3;PIK3R1;E2F3;STAT3;KRAS;NRAS;E2F2;PIK3CA;CCND1
hsa04010_MAPK_signaling_pathway	24	295	248	8019	0.0001	0.0004	KIT;NF1;IGF1;IGF1R;RAP1B;CDC42;ERBB4;TGFBR1;STMN1;AKT3;MAX;CSF1R;MAP2K3;MAPK10;RPS6KA5;FGF2;KRAS;ELK4;NRAS;PDGFB;RPS6KA3;TRAF6;MKNK2;TAOK1
hsa05166_Human_T-cell_leukemia_virus_1_infection	20	219	248	8019	0.0001	0.0004	CDKN1A;SMAD2;CDC27;CHEK1;TGFBR1;ETS1;BCL2L1;AKT3;CCNE1;PIK3R1;E2F3;CREB3L2;MAPK10;CREB1;KRAS;ELK4;NRAS;E2F2;PIK3CA;CCND1
hsa05205_Proteoglycans_in_cancer	19	204	248	8019	0.0001	0.0004	ESR1;ITGB3;CDKN1A;IGF1;IGF1R;SMAD2;CDC42;ERBB4;AKT3;PIK3R1;RDX;TIAM1;FGF2;STAT3;KRAS;NRAS;THBS1;PIK3CA;CCND1
hsa05225_Hepatocellular_carcinoma	17	168	248	8019	0.0001	0.0004	CDKN1A;IGF1R;SMAD2;TGFBR1;CDK6;BCL2L1;AKT3;PIK3R1;E2F3;ARID1B;KRAS;NRAS;E2F2;DVL3;ARID1A;PIK3CA;CCND1
hsa05219_Bladder_cancer	8	41	248	8019	0.0001	0.0004	CDKN1A;E2F3;RPS6KA5;KRAS;NRAS;THBS1;E2F2;CCND1
hsa05167_Kaposi_sarcoma-associated_herpesvirus_infection	17	186	248	8019	0.0002	0.0007	CDKN1A;CDK6;AKT3;PIK3R1;E2F3;MAPK10;CREB1;FGF2;GABARAPL1;STAT3;KRAS;NRAS;PDGFB;E2F2;PIK3CA;GNB4;CCND1
hsa05226_Gastric_cancer	15	149	248	8019	0.0002	0.0007	CDKN1A;BCL2;SMAD2;TGFBR1;AKT3;CCNE1;PIK3R1;E2F3;FGF2;KRAS;NRAS;E2F2;DVL3;PIK3CA;CCND1
hsa04071_Sphingolipid_signaling_pathway	13	119	248	8019	0.0002	0.0007	BCL2;ACER2;NSMAF;PPP2R2A;AKT3;PIK3R1;SPTLC1;MAPK10;SPTLC3;KRAS;NRAS;PIK3CA;GNAI3
hsa04722_Neurotrophin_signaling_pathway	13	119	248	8019	0.0002	0.0007	BCL2;RAP1B;CDC42;ARHGDIA;AKT3;PIK3R1;MAPK10;RPS6KA5;KRAS;NRAS;RPS6KA3;TRAF6;PIK3CA
hsa04935_Growth_hormone_synthesis,_secretion_and_action	13	119	248	8019	0.0002	0.0007	IGF1;AKT3;PIK3R1;CREB3L2;MAP2K3;MAPK10;CREB1;STAT3;KRAS;NRAS;SOCS1;PIK3CA;GNAI3
hsa04015_Rap1_signaling_pathway	18	210	248	8019	0.0003	0.001	ITGB3;KIT;IGF1;IGF1R;RAP1B;CDC42;AKT3;PIK3R1;CSF1R;MAP2K3;TIAM1;FGF2;KRAS;NRAS;PDGFB;THBS1;PIK3CA;GNAI3
hsa04926_Relaxin_signaling_pathway	13	129	248	8019	0.0005	0.0017	SMAD2;TGFBR1;EDN1;AKT3;PIK3R1;CREB3L2;MAPK10;CREB1;KRAS;NRAS;PIK3CA;GNAI3;GNB4
hsa05162_Measles	13	138	248	8019	0.0008	0.0026	BCL2;BBC3;CDK6;BCL2L1;AKT3;CCNE1;PIK3R1;MAPK10;STAT3;TRAF6;PIK3CA;RAB9B;CCND1
hsa04910_Insulin_signaling_pathway	13	139	248	8019	0.0009	0.0029	TSC1;PHKA1;AKT3;PIK3R1;MAPK10;PRKAR2A;PPARGC1A;KRAS;FOXO1;NRAS;SOCS1;PIK3CA;MKNK2
hsa05131_Shigellosis	18	236	248	8019	0.001	0.0031	GJA1;BCL2;ARF1;UBE2V1;WIPI2;CDC42;BCL2L1;AKT3;PIK3R1;ARPC5;MAPK10;ACTN4;RPS6KA5;GABARAPL1;FOXO1;TRAF6;H3-3B;PIK3CA
hsa04110_Cell_cycle	12	124	248	8019	0.001	0.0031	CDKN1A;SMAD2;CDC27;CHEK1;WEE1;CDK6;CCNE1;E2F3;SMC1A;CDC25A;E2F2;CCND1
hsa04630_JAK-STAT_signaling_pathway	14	162	248	8019	0.0011	0.0033	CDKN1A;BCL2;LIFR;BCL2L1;AKT3;PIK3R1;IL13;STAT3;PDGFB;SOCS1;SOCS6;PIK3CA;SOCS5;CCND1
hsa04931_Insulin_resistance	11	108	248	8019	0.0011	0.0033	AKT3;PIK3R1;CREB3L2;MAPK10;CREB1;PPARGC1A;STAT3;FOXO1;RPS6KA3;PIK3CA;OGT
hsa05169_Epstein-Barr_virus_infection	16	201	248	8019	0.0012	0.0034	CDKN1A;BCL2;CDK6;BCL2L11;AKT3;CCNE1;PIK3R1;E2F3;MAP2K3;MAPK10;STAT3;PSMD7;E2F2;TRAF6;PIK3CA;CCND1
hsa04066_HIF-1_signaling_pathway	11	109	248	8019	0.0012	0.0034	CDKN1A;IGF1;BCL2;IGF1R;EDN1;CUL2;AKT3;PIK3R1;STAT3;PIK3CA;MKNK2
hsa05163_Human_cytomegalovirus_infection	17	225	248	8019	0.0014	0.0036	ITGB3;TSC1;CDKN1A;CDK6;AKT3;PIK3R1;E2F3;CREB3L2;CREB1;STAT3;KRAS;NRAS;E2F2;PIK3CA;GNAI3;GNB4;CCND1
hsa04668_TNF_signaling_pathway	11	112	248	8019	0.0014	0.0036	EDN1;AKT3;PIK3R1;CREB3L2;MAP2K3;MAPK10;CREB1;RPS6KA5;BCL3;PIK3CA;DAB2IP
hsa04725_Cholinergic_synapse	11	112	248	8019	0.0014	0.0036	BCL2;KCNJ2;AKT3;PIK3R1;CREB3L2;CREB1;KRAS;NRAS;PIK3CA;GNAI3;GNB4
hsa05145_Toxoplasmosis	11	112	248	8019	0.0014	0.0036	BCL2;BCL2L1;AKT3;MAP2K3;MAPK10;STAT3;LAMC1;SOCS1;TRAF6;PPIF;GNAI3
hsa04213_Longevity_regulating_pathway	8	62	248	8019	0.0013	0.0036	IGF1;IGF1R;AKT3;PIK3R1;KRAS;FOXO1;NRAS;PIK3CA
hsa04150_mTOR_signaling_pathway	13	155	248	8019	0.0021	0.0052	TSC1;IGF1;IGF1R;FNIP1;CAB39;AKT3;PIK3R1;LPIN1;KRAS;NRAS;DVL3;RPS6KA3;PIK3CA
hsa05160_Hepatitis_C	13	155	248	8019	0.0021	0.0052	CDKN1A;CDK6;PPP2R2A;AKT3;PIK3R1;E2F3;STAT3;KRAS;NRAS;E2F2;TRAF6;PIK3CA;CCND1
hsa04919_Thyroid_hormone_signaling_pathway	11	119	248	8019	0.0022	0.0053	ESR1;ITGB3;AKT3;PIK3R1;KRAS;ATP2A2;FOXO1;NRAS;MED14;PIK3CA;CCND1
hsa04664_Fc_epsilon_RI_signaling_pathway	8	68	248	8019	0.0022	0.0053	AKT3;PIK3R1;MAP2K3;MAPK10;IL13;KRAS;NRAS;PIK3CA
hsa04012_ErbB_signaling_pathway	9	85	248	8019	0.0023	0.0054	CDKN1A;ERBB4;ABL2;AKT3;PIK3R1;MAPK10;KRAS;NRAS;PIK3CA
hsa05418_Fluid_shear_stress_and_atherosclerosis	12	139	248	8019	0.0024	0.0056	ITGB3;BCL2;SUMO2;EDN1;BMPR2;AKT3;PIK3R1;ACVR2A;MAPK10;CDH5;PDGFB;PIK3CA
hsa04510_Focal_adhesion	15	199	248	8019	0.0027	0.0062	ITGB3;IGF1;BCL2;IGF1R;RAP1B;CDC42;AKT3;PIK3R1;MAPK10;ACTN4;LAMC1;PDGFB;THBS1;PIK3CA;CCND1
hsa05203_Viral_carcinogenesis	15	201	248	8019	0.0029	0.0065	CDKN1A;CDC42;CHEK1;CDK6;DDX3X;CCNE1;PIK3R1;CREB3L2;CREB1;ACTN4;STAT3;KRAS;NRAS;PIK3CA;CCND1
hsa01524_Platinum_drug_resistance	8	73	248	8019	0.0033	0.0073	ATP7A;CDKN1A;BCL2;BBC3;BCL2L1;AKT3;PIK3R1;PIK3CA
hsa05213_Endometrial_cancer	7	58	248	8019	0.0035	0.0076	CDKN1A;AKT3;PIK3R1;KRAS;NRAS;PIK3CA;CCND1
hsa04114_Oocyte_meiosis	11	128	248	8019	0.0037	0.0079	IGF1;IGF1R;CDC27;CPEB2;CPEB3;CCNE1;SMC1A;SLK;CPEB4;AURKA;RPS6KA3
hsa04144_Endocytosis	17	249	248	8019	0.0038	0.008	IGF1R;SMAD2;ARF1;SH3KBP1;CDC42;ZFYVE16;TGFBR1;SMURF1;CAPZB;RAB5B;ARPC5;RAB11FIP4;KIF5B;TRAF6;ZFYVE9;CAPZA2;ARFGEF1
hsa04710_Circadian_rhythm	5	31	248	8019	0.0044	0.0091	CRY2;CLOCK;CREB1;RORA;PER2
hsa05170_Human_immunodeficiency_virus_1_infection	15	212	248	8019	0.0046	0.0094	BCL2;CHEK1;WEE1;BCL2L1;AKT3;PIK3R1;AP1S1;MAP2K3;MAPK10;KRAS;NRAS;TRAF6;PIK3CA;GNAI3;GNB4
hsa04215_Apoptosis	5	32	248	8019	0.005	0.0101	BCL2;BBC3;BCL2L1;BCL2L11;MAPK10
hsa05017_Spinocerebellar_ataxia	9	98	248	8019	0.0055	0.0109	ATXN1;WIPI2;ATXN1L;AKT3;PIK3R1;MAPK10;ATP2A2;RORA;PIK3CA
hsa04210_Apoptosis	11	136	248	8019	0.0056	0.011	BCL2;BBC3;BCL2L1;BCL2L11;AKT3;PIK3R1;MAPK10;KRAS;NRAS;PIK3CA;DAB2IP
hsa04371_Apelin_signaling_pathway	11	137	248	8019	0.0059	0.0114	SMAD2;SLC8A1;TGFBR1;AKT3;PPARGC1A;GABARAPL1;KRAS;NRAS;GNAI3;GNB4;CCND1
hsa05165_Human_papillomavirus_infection	20	330	248	8019	0.0063	0.012	ITGB3;TSC1;CDKN1A;CDC42;LFNG;CDK6;PPP2R2A;AKT3;CCNE1;PIK3R1;CREB3L2;CREB1;KRAS;FOXO1;LAMC1;NRAS;THBS1;DVL3;PIK3CA;CCND1
hsa05142_Chagas_disease_(American_trypanosomiasis)	9	102	248	8019	0.0069	0.013	SMAD2;TGFBR1;PPP2R2A;AKT3;PIK3R1;MAPK10;TRAF6;PIK3CA;GNAI3
hsa05235_PD-L1_expression_and_PD-1_checkpoint_pathway_in_cancer	8	89	248	8019	0.0095	0.0176	AKT3;PIK3R1;MAP2K3;STAT3;KRAS;NRAS;TRAF6;PIK3CA
hsa04380_Osteoclast_differentiation	10	128	248	8019	0.0099	0.0181	ITGB3;TGFBR1;AKT3;PIK3R1;CSF1R;MAPK10;CREB1;SOCS1;TRAF6;PIK3CA
hsa04350_TGF-beta_signaling_pathway	8	94	248	8019	0.0127	0.0229	SMAD2;ZFYVE16;TGFBR1;SMURF1;BMPR2;ACVR2A;THBS1;ZFYVE9
hsa04934_Cushing_syndrome	11	155	248	8019	0.0132	0.0235	CDKN1A;RAP1B;CDK6;CCNE1;E2F3;CREB3L2;CREB1;E2F2;DVL3;GNAI3;CCND1
hsa04370_VEGF_signaling_pathway	6	59	248	8019	0.0139	0.0245	CDC42;AKT3;PIK3R1;KRAS;NRAS;PIK3CA
hsa04915_Estrogen_signaling_pathway	10	138	248	8019	0.0155	0.0269	ESR1;BCL2;AKT3;PIK3R1;CREB3L2;CREB1;KRAS;NRAS;PIK3CA;GNAI3
hsa05231_Choline_metabolism_in_cancer	8	98	248	8019	0.0157	0.0269	TSC1;AKT3;PIK3R1;MAPK10;KRAS;NRAS;PDGFB;PIK3CA
hsa04962_Vasopressin-regulated_water_reabsorption	5	44	248	8019	0.0161	0.0273	ARHGDIA;RAB5B;CREB3L2;CREB1;DYNLL2
hsa04916_Melanogenesis	8	101	248	8019	0.0182	0.0305	KIT;EDN1;CREB3L2;CREB1;KRAS;NRAS;DVL3;GNAI3
hsa04141_Protein_processing_in_endoplasmic_reticulum	11	166	248	8019	0.0202	0.0334	BCL2;DNAJB12;RAD23B;SEC24A;YOD1;TRAM1;MAPK10;EDEM3;ERO1A;UGGT1;STT3B
hsa04062_Chemokine_signaling_pathway	12	189	248	8019	0.0209	0.0338	RAP1B;CDC42;AKT3;PIK3R1;CCR7;TIAM1;STAT3;KRAS;NRAS;PIK3CA;GNAI3;GNB4
hsa04137_Mitophagy	6	65	248	8019	0.0207	0.0338	ATG9A;BCL2L1;MAPK10;GABARAPL1;KRAS;NRAS
hsa05230_Central_carbon_metabolism_in_cancer	6	69	248	8019	0.0263	0.042	KIT;AKT3;PIK3R1;KRAS;NRAS;PIK3CA
hsa04728_Dopaminergic_synapse	9	132	248	8019	0.0287	0.0453	PPP2R2A;AKT3;CREB3L2;CLOCK;MAPK10;CREB1;KIF5B;GNAI3;GNB4

### Sheet: KEGG_top_30
Pathway	Hits	FDR	Genes
hsa05200_Pathways_in_cancer	41	0.0	ESR1;KIT;CDKN1A;IGF1;BCL2;IGF1R;SMAD2;CDC42;BBC3;TGFBR1;ETS1;CDK6;EDN1;BCL2L1;RUNX1T1;CUL2;BCL2L11;AKT3;CCNE1;PIK3R1;E2F3;MAX;CSF1R;MAPK10;RPS6KA5;IL13;FGF2;STAT3;KRAS;FOXO1;LAMC1;NRAS;PDGFB;E2F2;DVL3;TRAF6;PIK3CA;GNAI3;APPL1;GNB4;CCND1
hsa05206_MicroRNAs_in_cancer	30	0.0	CYP1B1;ITGB3;CDKN1A;BCL2;BMF;TRIM71;CDK6;STMN1;IGF2BP1;DICER1;BCL2L2;BMPR2;BCL2L11;MDM4;CCNE1;PIK3R1;E2F3;RDX;HMGA2;RPS6KA5;STAT3;KRAS;CDC25A;NRAS;PDGFB;THBS1;SOCS1;E2F2;PIK3CA;CCND1
hsa04151_PI3K-Akt_signaling_pathway	29	0.0	ITGB3;KIT;TSC1;CDKN1A;IGF1;BCL2;IGF1R;SGK3;ERBB4;CDK6;PPP2R2A;BCL2L1;BCL2L11;AKT3;CCNE1;PIK3R1;CREB3L2;CSF1R;PHLPP2;CREB1;FGF2;KRAS;LAMC1;NRAS;PDGFB;THBS1;PIK3CA;GNB4;CCND1
hsa04014_Ras_signaling_pathway	22	0.0	KIT;NF1;IGF1;IGF1R;RAP1B;CDC42;ABL2;ETS1;BCL2L1;AKT3;PIK3R1;RAB5B;SHOC2;CSF1R;MAPK10;TIAM1;FGF2;KRAS;NRAS;PDGFB;PIK3CA;GNB4
hsa04218_Cellular_senescence	21	0.0	TSC1;CDKN1A;SMAD2;HIPK2;CHEK1;TGFBR1;ETS1;CDK6;AKT3;CCNE1;PIK3R1;E2F3;ZFP36L1;MAP2K3;KRAS;CDC25A;FOXO1;NRAS;E2F2;PIK3CA;CCND1
hsa05202_Transcriptional_misregulation_in_cancer	19	0.0	CDKN1A;IGF1;IGF1R;PBX3;AFF1;BCL2L1;RUNX1T1;CCNT1;CCNT2;MAX;BCL11B;CSF1R;HMGA2;ELK4;FOXO1;H3-3B;NR4A3;HOXA10;PER2
hsa05161_Hepatitis_B	18	0.0	CDKN1A;BCL2;TGFBR1;DDX3X;AKT3;CCNE1;PIK3R1;E2F3;CREB3L2;MAP2K3;MAPK10;CREB1;STAT3;KRAS;NRAS;E2F2;TRAF6;PIK3CA
hsa04068_FoxO_signaling_pathway	17	0.0	CDKN1A;IGF1;IGF1R;SGK3;TGFBR1;BCL2L11;AKT3;PIK3R1;PLK2;MAPK10;GABARAPL1;STAT3;KRAS;FOXO1;NRAS;PIK3CA;CCND1
hsa05215_Prostate_cancer	17	0.0	CDKN1A;IGF1;BCL2;IGF1R;AKT3;CCNE1;PIK3R1;E2F3;CREB3L2;CREB1;KRAS;FOXO1;NRAS;PDGFB;E2F2;PIK3CA;CCND1
hsa04140_Autophagy	16	0.0	TSC1;BCL2;IGF1R;WIPI2;ATG9A;BCL2L1;AKT3;PIK3R1;ZFYVE1;MAPK10;GABARAPL1;KRAS;NRAS;TRAF6;PIK3CA;SMCR8
hsa04152_AMPK_signaling_pathway	16	0.0	TSC1;IGF1;IGF1R;CAB39;PPP2R2A;AKT3;PIK3R1;CREB3L2;TBC1D1;CREB1;PPARGC1A;ADIPOR2;FOXO1;SCD;PIK3CA;CCND1
hsa04550_Signaling_pathways_regulating_pluripotency_of_stem_cells	16	0.0	IGF1;IGF1R;SMAD2;LIFR;SMARCAD1;BMPR2;AKT3;PIK3R1;ACVR2A;PCGF3;FGF2;STAT3;KRAS;NRAS;DVL3;PIK3CA
hsa05224_Breast_cancer	16	0.0	ESR1;KIT;CDKN1A;IGF1;IGF1R;CDK6;AKT3;PIK3R1;E2F3;FGF2;KRAS;NRAS;E2F2;DVL3;PIK3CA;CCND1
hsa01522_Endocrine_resistance	15	0.0	ESR1;CDKN1A;IGF1;BCL2;IGF1R;AKT3;PIK3R1;E2F3;MAPK10;KRAS;CARM1;NRAS;E2F2;PIK3CA;CCND1
hsa04211_Longevity_regulating_pathway	15	0.0	TSC1;IGF1;IGF1R;AKT3;PIK3R1;CREB3L2;SESN3;CREB1;PPARGC1A;KRAS;ADIPOR2;FOXO1;NRAS;PIK3CA;APPL1
hsa04914_Progesterone-mediated_oocyte_maturation	15	0.0	IGF1;IGF1R;CDC27;CPEB2;CPEB3;AKT3;PIK3R1;CPEB4;MAPK10;AURKA;KRAS;CDC25A;RPS6KA3;PIK3CA;GNAI3
hsa05212_Pancreatic_cancer	15	0.0	CDKN1A;SMAD2;CDC42;TGFBR1;CDK6;BCL2L1;AKT3;PIK3R1;E2F3;MAPK10;STAT3;KRAS;E2F2;PIK3CA;CCND1
hsa01521_EGFR_tyrosine_kinase_inhibitor_resistance	14	0.0	NF1;IGF1;BCL2;IGF1R;BCL2L1;BCL2L11;AKT3;PIK3R1;FGF2;STAT3;KRAS;NRAS;PDGFB;PIK3CA
hsa04115_p53_signaling_pathway	14	0.0	CDKN1A;IGF1;BCL2;RRM2;CHEK1;BBC3;CDK6;BCL2L1;MDM4;CCNE1;SESN3;ZMAT3;THBS1;CCND1
hsa04933_AGE-RAGE_signaling_pathway_in_diabetic_complications	14	0.0	BCL2;SMAD2;CDC42;TGFBR1;EDN1;AKT3;PIK3R1;MAPK10;STAT3;KRAS;FOXO1;NRAS;PIK3CA;CCND1
hsa05210_Colorectal_cancer	14	0.0	CDKN1A;BCL2;SMAD2;BBC3;TGFBR1;BCL2L11;AKT3;PIK3R1;MAPK10;KRAS;NRAS;PIK3CA;APPL1;CCND1
hsa05218_Melanoma	14	0.0	CDKN1A;IGF1;IGF1R;CDK6;AKT3;PIK3R1;E2F3;FGF2;KRAS;NRAS;PDGFB;E2F2;PIK3CA;CCND1
hsa05222_Small_cell_lung_cancer	14	0.0	CDKN1A;BCL2;CDK6;BCL2L1;AKT3;CCNE1;PIK3R1;E2F3;MAX;LAMC1;E2F2;TRAF6;PIK3CA;CCND1
hsa05214_Glioma	13	0.0	CDKN1A;IGF1;IGF1R;CDK6;AKT3;PIK3R1;E2F3;KRAS;NRAS;PDGFB;E2F2;PIK3CA;CCND1
hsa04917_Prolactin_signaling_pathway	12	0.0	ESR1;AKT3;PIK3R1;MAPK10;STAT3;KRAS;NRAS;SOCS1;SOCS6;PIK3CA;SOCS5;CCND1
hsa05220_Chronic_myeloid_leukemia	12	0.0	CDKN1A;TGFBR1;CDK6;BCL2L1;AKT3;PIK3R1;E2F3;KRAS;NRAS;E2F2;PIK3CA;CCND1
hsa05211_Renal_cell_carcinoma	11	0.0	CDKN1A;RAP1B;CDC42;ETS1;CUL2;AKT3;PIK3R1;KRAS;NRAS;PDGFB;PIK3CA
hsa05221_Acute_myeloid_leukemia	11	0.0	KIT;RUNX1T1;AKT3;PIK3R1;CSF1R;STAT3;KRAS;NRAS;PIK3CA;PER2;CCND1
hsa05223_Non-small_cell_lung_cancer	11	0.0	CDKN1A;CDK6;AKT3;PIK3R1;E2F3;STAT3;KRAS;NRAS;E2F2;PIK3CA;CCND1
hsa04010_MAPK_signaling_pathway	24	0.0004	KIT;NF1;IGF1;IGF1R;RAP1B;CDC42;ERBB4;TGFBR1;STMN1;AKT3;MAX;CSF1R;MAP2K3;MAPK10;RPS6KA5;FGF2;KRAS;ELK4;NRAS;PDGFB;RPS6KA3;TRAF6;MKNK2;TAOK1

### Sheet: KEGG_target_genes_top30
Gene	Count (number of pathways)
AKT3	27
PIK3R1	27
PIK3CA	27
KRAS	26
NRAS	24
CCND1	20
CDKN1A	19
IGF1	17
IGF1R	17
E2F3	13
E2F2	13
BCL2	12
CDK6	12
MAPK10	12
STAT3	11
BCL2L1	10
PDGFB	10
TGFBR1	9
CCNE1	8
FGF2	8
FOXO1	8
KIT	6
SMAD2	6
CDC42	6
BCL2L11	6
CSF1R	6
TRAF6	5
TSC1	5
CREB3L2	5
CREB1	5
ESR1	4
ETS1	4
MAX	4
BBC3	3
RUNX1T1	3
RPS6KA5	3
LAMC1	3
DVL3	3
APPL1	3
GNB4	3
CDC25A	3
THBS1	3
NF1	3
RAP1B	3
MAP2K3	3
EDN1	2
CUL2	2
GNAI3	2
ITGB3	2
STMN1	2
BMPR2	2
MDM4	2
HMGA2	2
SOCS1	2
SGK3	2
ERBB4	2
PPP2R2A	2
CHEK1	2
ELK4	2
PER2	2
GABARAPL1	2
PPARGC1A	2
ADIPOR2	2
SESN3	2
RPS6KA3	2
IL13	1
CYP1B1	1
BMF	1
TRIM71	1
IGF2BP1	1
DICER1	1
BCL2L2	1
RDX	1
PHLPP2	1
ABL2	1
RAB5B	1
SHOC2	1
TIAM1	1
HIPK2	1
ZFP36L1	1
PBX3	1
AFF1	1
CCNT1	1
CCNT2	1
BCL11B	1
H3-3B	1
NR4A3	1
HOXA10	1
DDX3X	1
PLK2	1
WIPI2	1
ATG9A	1
ZFYVE1	1
SMCR8	1
CAB39	1
TBC1D1	1
SCD	1
LIFR	1
SMARCAD1	1
ACVR2A	1
PCGF3	1
CARM1	1
CDC27	1
CPEB2	1
CPEB3	1
CPEB4	1
AURKA	1
RRM2	1
ZMAT3	1
SOCS6	1
SOCS5	1
MKNK2	1
TAOK1	1
